# Facilitate integrated analysis of single cell multiomic data by binarizing gene expression values

**DOI:** 10.1101/2024.02.22.581665

**Authors:** Rohan Misra, Alexander Ferrena, Deyou Zheng

## Abstract

The identity of a cell type can be revealed by its transcriptome and epigenome profiles, both of which can be in flux temporally and spatially, leading to distinct cell states or subtypes. The popular and standard workflow for single cell RNA-seq (scRNA-seq) data analysis applies feature selection, dimensional reduction, and clustering on the gene expression values quantified by read counts, but alternative approaches using a simple classification of a gene to “on” and “off” (i.e., binarization of the gene expression) has been proposed for classifying cells and other downstream analyses. Here, we demonstrate that a direct concatenation of the binarized scRNA-seq data and the standard single cell ATAC-seq data is sufficient and effective for integrated clustering analysis, after applying term-frequency-inverse document frequency (TF-IDF) and single value decomposition (also called latent semantic indexing, LSI) algorithms to the combined data, when the two modalities of omic data are collected using paired multiomic technology. This proposed approach avoids the need for converting scATAC-seq data to gene activity scores for combined analysis and furthermore enables a direct investigation into the contribution of each data type to resolving cell type identity.
