## Supplementary material for "Facilitate integrated analysis of single cell multiomic data by binarizing gene expression values": Table S1

### Sheet: peak_summary
Table S1: Numbers of marker genes and peaks for the 10K PBMC BC clusters
Cluster Number		0	1	2	3	4	5	6	7	8	9	10	11	12	13	14	15	16	17	18	19	20
Cluster Name		Monocytes_1	CD4_Naive_1	CD8_Naive_1	CD8_Activated	CD4_Memory_1	CD4_Memory_2	Monocytes_2	Monocytes_3	Memory_B_1	NK	CD16	CD4_Memory_3	CD4_Naive_2	Monocytes_4	Memory_B_2	CD8_Naive_2	mDC	MAIT	CD8_Naive_3	pDC	CD4/CD8
																							mean
Marker Genes		4683	875	523	1209	805	1506	2166	1003	1215	1856	5080	1049	5101	106	1104	5351	2954	357	558	212	1608	1872.43
	peak distance to gene
Marker peaks mapped to at least one marker genes	>= 50kb	3619	1346	1333	930	756	817	3567	3098	1531	866	2444	954	2159	9	593	15	2137	391	461	336	1175	1358.9
	< 50kb	19039	10541	9319	5472	4990	5027	18947	20139	11165	5017	11519	6506	9886	306	4273	135	11288	3440	3443	2369	7420	8106.71
	ratio	0.190084	0.127692	0.143041	0.169956	0.151503	0.162522	0.188262	0.153831	0.137125	0.172613	0.212171	0.146634	0.21839	0.0294118	0.138778	0.111111	0.189316	0.113663	0.133895	0.141832	0.158356	0.151914
Marker peaks not associated with a marker gene	>= 50kb	2527	274	268	246	181	283	1306	790	418	328	1259	218	1572	4	179	37	524	68	71	42	286	518.143
	< 50kb	13871	1995	1454	2022	1398	1926	7863	4231	3066	2590	7728	1691	7832	26	1331	197	4074	563	782	258	2260	3198
	ratio	0.182179	0.137343	0.184319	0.121662	0.129471	0.146937	0.166094	0.186717	0.136334	0.126641	0.162914	0.128918	0.200715	0.153846	0.134485	0.187817	0.128621	0.120782	0.0907928	0.162791	0.126549	0.148377
Gene/Peak		0.119905	0.0618112	0.042266	0.139446	0.109898	0.187011	0.0683647	0.0354944	0.0750927	0.210885	0.221351	0.111965	0.23782	0.307246	0.173149	13.9349	0.163902	0.080009	0.117301	0.0705491	0.144332	0.791081
peak_at_gene/peak_no_gene		1.38175	5.23887	6.18583	2.82275	3.63901	2.64554	2.45545	4.62796	3.64409	2.01611	1.55369	3.90781	1.28084	10.5	3.22252	0.641026	2.91975	6.07132	4.57679	9.01667	3.37588	3.8916
peak_at_gene_lt50kb/peak_at_gene_mt50kb		5.26085	7.83135	6.991	5.88387	6.60053	6.153	5.31175	6.50065	7.29262	5.7933	4.71318	6.81971	4.57897	34	7.20573	9	5.28217	8.79795	7.46855	7.0506	6.31489	7.85003
Total genes	26349
Total peaks	106086
		0.248374
